# Exploring human papilloma virus-induced cytological and molecular alterations: a hybrid study on inflammatory pathways and therapeutic strategies

**DOI:** 10.1101/2025.09.05.674423

**Authors:** Mahya Nasrollahi, Mojgan Bandehpour, Hojun Kim

## Abstract

Cervical cancer remains a persistent and critical challenge in global health, primarily driven by chronic infections with high-risk human papillomavirus (HPV) types. This virus strategically exploits inflammatory signaling pathways, such as NF-κB, and modulates key enzymes like COX-2, promoting chronic inflammation and cellular alterations that significantly elevate the risk of carcinogenesis. A precise and comprehensive understanding of these pathways, combined with insights from advanced studies, is imperative for developing effective strategies to manage inflammation and mitigate the adverse impacts of HPV on cellular health. This study follows our previous research, which established HPV genotyping and related analyses, providing a foundation for the current investigation. It confirms a strong association between high-risk HPV genotypes and significant cytological and inflammatory alterations. Among individuals infected with high-risk HPV (16, 18, 52), 90 % exhibited notable cellular changes and severe inflammatory responses, compared to 45.5% in low-risk HPV cases and 59.3% in samples containing other HPV genotypes. In the 20 -30-year age group, 100% of samples displayed endocervical/metaplastic cells, with 70% exhibiting substantial cytological abnormalities, highlighting an increased susceptibility of younger individuals to HPV-induced epithelial disruptions. These findings emphasize the critical role of NF-κB and AhR pathways in modulating cellular responses, providing a foundation for targeted therapeutic interventions. Regulating NF-κB activity and microbiota-driven AhR modulation emerge as promising therapeutic strategies for mitigating inflammation and cellular damage associated with HPV infections. By integrating cytological observations with molecular analyses, this study presents a comprehensive perspective on HPV-induced pathophysiology, reinforcing the necessity for precision-based therapeutic approaches to effectively manage HPV-driven cellular and inflammatory alterations.

**Author Summary:** In this study, we investigated how human papillomavirus (HPV) triggers inflammation and cellular changes that can lead to cervical cancer. We combined laboratory analysis of patient samples with a review of existing research to map out the molecular pathways involved.

We found that infections with high-risk HPV types (like 16, 18, and 52) cause severe inflammation and cellular damage, especially in younger women aged 20-30. Specifically, 90% of samples with high-risk HPV showed significant inflammatory changes, compared to only 45.5% in low-risk cases.

Our results highlight the critical role of two key pathways—NF-κB and AhR—in driving HPV-induced inflammation. Targeting these pathways with anti-inflammatory compounds (like protopine) or immune-modulating agents (like immunobiotics) could offer new strategies to prevent or treat HPV-related cervical abnormalities.

This work underscores the importance of early HPV screening and personalized therapeutic interventions to reduce the risk of cervical cancer, particularly in high-risk populations.
