## Supplementary material for "Exploring human papilloma virus-induced cytological and molecular alterations: a hybrid study on inflammatory pathways and therapeutic strategies": Raw Data

### Sheet: Sheet1
No	Previous HPV result- High(H)/Low(L) risk type	Age	Educatin	Cytology diagnostic	HPV report	Patient Treatment	Patients husband treatment
1	6	35	Bachelor	A)Satisfactory for evaluation: Endocervical/Metaplastic cells are Present	H 45 L 6-54	No	No
2	L 6	33	Master	A)Satisfactory for evaluation: Endocervical/Metaplastic cells are Present B) Other non-neoplastic findings: 1-Reactive cellular channges 2-Inflammation C)Squamous cells: Atypical Squmous cells: of Undeterminded significance(ASC-Us)	Neg	Pasture	Single
3	45	26	Bachelor	A)Satisfactory for evaluation:Endocervical/Metaplastic cells are Present B)Interpretation/Result : Negative for intraepithelial lesion or Malignancy C)Other non-neoplastic findings: 1-Reactive cellular channges 2-Inflammation	H 45 L 62/81	No	No
4	L42 62/81	31	Diplom	A)Satisfactory for evaluation:Endocervical/Metaplastic cells are Present B)Interpretation/Result : Negative for intraepithelial lesion or Malignancy: shift in flora suggestive of bacterial vaginosis C)Squamous cells: Atypical Squmous cells: of Undeterminded significance(ASC-Us)	H 51-52	Pasture- Druge	No
5	L 26-31-33	53	Diplom	A)Endocervical/Metaplastic cells are Present B)Interpretation/Result : Negative for intraepithelial lesion or Malignancy C) Other non-neoplastic findings: 1-Reactive cellular channges 2-Inflammation 3- Atrophy	H 51 L 67	No	No info
6	16-68	34	Diplom	A)Endocervical/Metaplastic cells are Present B)Interpretation/Result : Negative for intraepithelial lesion or Malignancy: shift in flora suggestive of bacterial vaginosis	H 16-68 L 67	No	No info
7	H 16	34	Bachelor	A)Satisfactory for evaluation: 1-Endocervical/Metaplastic cells are Present B) Interpretation/Result : Negative for intraepithelial lesion or Malignancy C)Other non-neoplastic findings: 1-Reactive cellular channges 2-Inflammation	Neg	No	Single
8	H 59-68 L 6-40	26	Master	A)Satisfactory for evaluation:Endocervical/Metaplastic cells are Present B)Other non-neoplastic findings: 1-Reactive cellular channges 2-Inflammation C)Squamous cells: Atypical Squmous cells: of Undeterminded significance(ASC-Us)	H 68	Pasture- Vaccine	Yes
9	Positive High risk	38	Diplom	A)1-Endocervical/Metaplastic cells are Present B)Interpretation/Result :Negative for intraepithelial lesion or Malignancy C)Other non-neoplastic findings: 1-Reactive cellular channges 2-Inflammation	Neg	No	Divorcee
10	H16-18	40	Bachelor	A)1-Endocervical/Metaplastic cells are Present B)Interpretation/Result : Negative for intraepithelial lesion or Malignancy C)Other non-neoplastic findings: 1-Reactive cellular channges 2-Inflammation	H 16-59	No	Yes
11	H 35-45-68-73	31	Diplom	A)1-Endocervical/Metaplastic cells are Present B)Interpretation/Result : Negative for intraepithelial lesion or Malignancy C)Other non-neoplastic findings: 1-Reactive cellular channges 2-Inflammation	H 35 L 42	Druge	Single
12	H 45-33-52	69	Diplom	A)Satisfactory for evaluation: Absence of Endocervical/Metaplastic cells B)Other non-neoplastic findings: 1-Reactive cellular channges 2-Inflammation 3-Atrophy C)Squamous cells: Atypical Squmous cells: of Undeterminded significance(ASC-Us)	Neg	Pasture	Yes
13	H 16-53	39	Diplom	A)Satisfactory for evaluation B) Interpretation/Result : Negative for intraepithelial lesion or Malignancy	Neg	No	No
14	H 45-56-68 L 11-40-62/81	32	Diplom	A)Satisfactory for evaluation B) Interpretation/Result : Negative for intraepithelial lesion or Malignancy C)Other non-neoplastic findings: 1-Reactive cellular channges	H 45-56-68 L 62/81	Pasture- Drug	Single
15	Positive High risk	31	Master	A)Satisfactory for evaluation B) Interpretation/Result : Negative for intraepithelial lesion or Malignancy	H 66	Laser	Single
16	H56 L6	38	Diplom	A)Satisfactory for evaluation B)Interpretation/Result : Negative for intraepithelial lesion or Malignancy C)Other non-neoplastic findings: 1-Reactive cellular channges 2-Inflammation	Neg	Pasture-laser	No
17	Positive Low risk	43	Diplom	A)Satisfactory for evaluation 1-Endocervical/Metaplastic cells are Present B)Interpretation/Result : Negative for intraepithelial lesion or Malignancy	L 54	Pasture	Yes
18	H 18 L6	34	Diplom	A)Satisfactory for evaluation B)Interpretation/Result : Negative for intraepithelial lesion or Malignancy	Neg	No	No
19	L 6-11-62/81	43	Bachelor	A)Satisfactory for evaluation: Absence of Endocervical/Metaplastic cells B)Interpretation/Result : Negative for intraepithelial lesion or Malignancy	Neg	Pasture	Divorcee
20	H73 L54	34	Bachelor	A)Satisfactory for evaluation: 1-Endocervical/Metaplastic cells are Present B)Interpretation/Result : Negative for intraepithelial lesion or Malignancy: shift in flora suggestive of bacterial vaginosis C)Other non-neoplastic findings: 1-Reactive cellular channges 2-Inflammation	Neg	Pasture	Yes
21	H 18	25	Master	A)Satisfactory for evaluation: 1-Endocervical/Metaplastic cells are Present B)Interpretation/Result : Negative for intraepithelial lesion or Malignancy C)Other non-neoplastic findings: 1-Reactive cellular channges 2-Inflammation	Neg	No	Single
22	H 18	31	Bachelor	A)Satisfactory for evaluation: 1-Endocervical/Metaplastic cells are Present B)Interpretation/Result : Negative for intraepithelial lesion or Malignancy C)Other non-neoplastic findings: 1-Reactive cellular channges 2-Inflammation	H 54	Laser	No
23	Positive Low risk	50	Diplom	A)Satisfactory for evaluation: 1-Endocervical/Metaplastic cells are Present B)Interpretation/Result : Negative for intraepithelial lesion or Malignancy C)Other non-neoplastic findings: 1-Reactive cellular channges 2-Inflammation	H 18-51 L 40	No	Yes
24	Positive High risk	39	Diplom	A)Satisfactory for evaluation: 1-Endocervical/Metaplastic cells are Present B)Interpretation/Result : Negative for intraepithelial lesion or Malignancy: shift in flora suggestive of bacterial vaginosis C)Other non-neoplastic findings: 1-Reactive cellular channges 2-Inflammation	H 58 L 70	Pasture	No
25	L 54	37	Bachelor	A)Satisfactory for evaluation: 1-Endocervical/Metaplastic cells are Present B)Interpretation/Result : Negative for intraepithelial lesion or Malignancy C)Other non-neoplastic findings: 1-Reactive cellular channges 2-Inflammation	L 6-54	No	No
26	L 6	59	Diplom	A)Satisfactory for evaluation: 1-Endocervical/Metaplastic cells are Present B)Interpretation/Result : Negative for intraepithelial lesion or Malignancy C)Other non-neoplastic findings: 1-Reactive cellular channges 2-Inflammation	Neg	Yes	Single
27	H 31 L 6	26	Bachelor	A)Satisfactory for evaluation: 1-Endocervical/Metaplastic cells are Present B)Interpretation/Result : Negative for intraepithelial lesion or Malignancy C)Other non-neoplastic findings: 1-Reactive cellular channges 2-Inflammation	H 31-66 L 6-42-43-44/55	No	Yes
28	H 16-59 L 42-43-61	38	Bachelor	A)Satisfactory for evaluation: 1-Endocervical/Metaplastic cells are Present B)Interpretation/Result : Negative for intraepithelial lesion or Malignancy C)Other non-neoplastic findings: 1-Reactive cellular channges 2-Inflammation	H 16 L 42-61	Cryo	Yes
29	Positive High risck	43	Diplom	A)Satisfactory for evaluation: 1- Absence of Endocervical/Metaplastic cells B)Interpretation/Result : Negative for intraepithelial lesion or Malignancy	H 39-52 L 40	No	No
30	H 52	21	Bachelor	A)Satisfactory for evaluation: 1-Endocervical/Metaplastic cells are Present B)Interpretation/Result : Negative for intraepithelial lesion or Malignancy C)Other non-neoplastic findings: 1-Reactive cellular channges 2-Inflammation	H 31 L 67	Cryo	Single
31	H 53	31	Bachelor	A)Satisfactory for evaluation: 1-Endocervical/Metaplastic cells are Present B)Interpretation/Result : Negative for intraepithelial lesion or Malignancy C)Other non-neoplastic findings: 1-Reactive cellular channges 2-Inflammation	H 53-66	No	No
32	L 6-11	48	Master	A)Satisfactory for evaluation: 1-Endocervical/Metaplastic cells are Present B)Interpretation/Result : Negative for intraepithelial lesion or Malignancy C)Other non-neoplastic findings: 1-Reactive cellular channges 2-Inflammation 3- Atrophy	H39 L42-61	No	No
33	H 16-26 L 6-42	26	Bachelor	A)Satisfactory for evaluation: 1-Endocervical/Metaplastic cells are Present B)Interpretation/Result : Negative for intraepithelial lesion or Malignancy Organism: Fungal organisms morphologically consist with candida Spp C)Other non-neoplastic findings: 1-Reactive cellular channges 2-Inflammation	H 53	Laser-Druge	Single
34	H16-68 L 54	22	Diplom	A)Satisfactory for evaluation: 1-Endocervical/Metaplastic cells are Present B)Interpretation/Result : Negative for intraepithelial lesion or Malignancy C)Other non-neoplastic findings: 1-Reactive cellular channges 2-Inflammation	Neg	Laser	Single
35	H 16-33	38	Diplom	A)Satisfactory for evaluation: 1-Endocervical/Metaplastic cells are Present B)Interpretation/Result : Negative for intraepithelial lesion or Malignancy C)Other non-neoplastic findings: 1-Reactive cellular channges 2-Inflammation	H 31-56	Pasture- Druge	Divorcee
36	H 52	59	Diplom	A)Satisfactory for evaluation: 1- Absence of Endocervical/Metaplastic cells B)Interpretation/Result : Negative for intraepithelial lesion or Malignancy	H 52	No	Yes
37	Positive High risk	28	Bachelor	A)Satisfactory for evaluation: 1-Endocervical/Metaplastic cells are Present B)Interpretation/Result : Negative for intraepithelial lesion or Malignancy C)Other non-neoplastic findings: 1-Reactive cellular channges 2-Inflammation	H 52	No	No
38	L 6-11	35	Master	A)Satisfactory for evaluation: 1-Endocervical/Metaplastic cells are Present B)Interpretation/Result : Negative for intraepithelial lesion or Malignancy C)Other non-neoplastic findings: 1-Reactive cellular channges 2-Inflammation	H 18-31-51 L 44-55	Pasture	Divorcee
39	L 43-54-61	32	Bachelor	A)Satisfactory for evaluation B)Interpretation/Result : Negative for intraepithelial lesion or Malignancy 1-Organism: Trichomonas vaginalis	H 31	No	No
40	H 33 L 6	38	Bachelor	A)Satisfactory for evaluation: 1-Endocervical/Metaplastic cells are Present B)Interpretation/Result : Negative for intraepithelial lesion or Malignancy: shift in flora suggestive of bacterial vaginosis C)Other non-neoplastic findings: 1-Reactive cellular channges 2-Inflammation	H 45 L 62/81	No	No
41	H 59	48	Diplom	A)Satisfactory for evaluation: 1- Absence of Endocervical/Metaplastic cells B)Interpretation/Result : Negative for intraepithelial lesion or Malignancy: shift in flora suggestive of bacterial vaginosis C)Other non-neoplastic findings: 1-Reactive cellular channges 2-Inflammation	L 42	No	No
42	H 16	43	Bachelor	A)Satisfactory for evaluation: 1- Absence of Endocervical/Metaplastic cells B)Interpretation/Result : Negative for intraepithelial lesion or Malignancy C)Other non-neoplastic findings: 1-Reactive cellular channges 2-Inflammation	Neg	Cryo	No
43	L 6 71	31	Bachelor	A)Satisfactory for evaluation: 1-Endocervical/Metaplastic cells are Present B)Interpretation/Result : Negative for intraepithelial lesion or Malignancy	Neg	No	Yes
44	L 6	65	Middle School	A)Satisfactory for evaluation: 1-Endocervical/Metaplastic cells are Present B)Interpretation/Result : Negative for intraepithelial lesion or Malignancy	H 18, 31, 52, 56 L 6	No	No
45	H 18-39-45 L 44/55-54-62/81	28	Diplom	A)Satisfactory for evaluation: 1-Endocervical/Metaplastic cells are Present B)Interpretation/Result : Negative for intraepithelial lesion or Malignancy C)Other non-neoplastic findings: 1-Reactive cellular channges 2-Inflammation	H 18-54 L 54	Laser-Druge	No
46	H 33	41	Diplom	A)Satisfactory for evaluation: 1-Endocervical/Metaplastic cells are Present B)Interpretation/Result : Negative for intraepithelial lesion or Malignancy C)Other non-neoplastic findings: 1-Reactive cellular channges 2-Inflammation	Neg	Cryo	Yes
47	H16-18	28	Diplom	A)Satisfactory for evaluation: 1-Endocervical/Metaplastic cells are Present B)Interpretation/Result : Negative for intraepithelial lesion or Malignancy C)Other non-neoplastic findings: 1-Reactive cellular channges 2-Inflammation	H 16-18	Laser-Druge	No
48	H 18 L 61	46	Diplom	A)Satisfactory for evaluation: 1-Endocervical/Metaplastic cells are Present B)Interpretation/Result : Negative for intraepithelial lesion or Malignancy Organism: Fungal organisms morphologically consist with candida Spp C)Other non-neoplastic findings: 1-Reactive cellular channges 2-Inflammation	Neg	Pasture-Druge	Divorcee
49	H 58	35	Bachelor	A)Satisfactory for evaluation: 1-Endocervical/Metaplastic cells are Present B)Interpretation/Result : Negative for intraepithelial lesion or Malignancy	Neg	No	No
50	L 6-11	49	Diplom	A)Satisfactory for evaluation: 1-Endocervical/Metaplastic cells are Present B)Interpretation/Result : Negative for intraepithelial lesion or Malignancy C)Other non-neoplastic findings: 1-Reactive cellular channges 2-Inflammation	Neg	No	No
51	H 58 L 54	38	Bachelor	A)Satisfactory for evaluation: 1-Endocervical/Metaplastic cells are Present B)Interpretation/Result : Negative for intraepithelial lesion or Malignancy C)Other non-neoplastic findings: 1-Reactive cellular channges 2-Inflammation	H 58 L 54	No	No
52	L 6	35	Diplom	A)Satisfactory for evaluation: 1- Absence of Endocervical/Metaplastic cells B)Interpretation/Result : Negative for intraepithelial lesion or Malignancy	Neg	Druge	Single
53	H 16-18	37	Bachelor	A)Satisfactory for evaluation: 1- Absence of Endocervical/Metaplastic cells B)Interpretation/Result : Negative for intraepithelial lesion or Malignancy: shift in flora suggestive of bacterial vaginosis C)Other non-neoplastic findings: 1-Reactive cellular channges 2-Inflammation	H 62/81	Pasture	Yes
54	L 54	41	Master	A)Satisfactory for evaluation: 1-Endocervical/Metaplastic cells are Present B)Interpretation/Result : Negative for intraepithelial lesion or Malignancy	Neg	No	No
55	H 16 L 44/55	46	Bachelor	A)Satisfactory for evaluation: 1-Endocervical/Metaplastic cells are Present B)Interpretation/Result : Negative for intraepithelial lesion or Malignancy	Neg	Laser-Druge	Yes
56	L 6	46	Bachelor	A)Satisfactory for evaluation: 1-Endocervical/Metaplastic cells are Present B)Interpretation/Result : Negative for intraepithelial lesion or Malignancy C)Other non-neoplastic findings: 1-Reactive cellular channges 2-Inflammation	H 52	Druge	No
57	L 54	31	Diplom	A)Satisfactory for evaluation: 1-Endocervical/Metaplastic cells are Present B)Interpretation/Result : Negative for intraepithelial lesion or Malignancy C)Other non-neoplastic findings: 1-Reactive cellular channges 2-Inflammation	Neg	No	No
58	H 51 L 6	40	Bachelor	A)Satisfactory for evaluation: 1-Endocervical/Metaplastic cells are Present B) Squamous cell: 1- Atypical Squmous cells of Undetermind significance ( ASC-Us)	H 35-59 L 40, 42, 54, 62/81, 6	No	No
59	H 56-58-82	40	Diplom	A)Satisfactory for evaluation: 1-Endocervical/Metaplastic cells are Present B)Interpretation/Result : Negative for intraepithelial lesion or Malignancy	Neg	Druge	No
60	H 54 L 6	46	Bachelor	A)Satisfactory for evaluation: 1- Absence of Endocervical/Metaplastic cells B)Interpretation/Result : Negative for intraepithelial lesion or Malignancy: shift in flora suggestive of bacterial vaginosis C)Other non-neoplastic findings: 1-Reactive cellular channges 2-Inflammation 3-Atrophy	Neg	No	Yes
61	H 16	47	Master	A)Satisfactory for evaluation: 1-Endocervical/Metaplastic cells are Present B)Interpretation/Result : Negative for intraepithelial lesion or Malignancy C)Other non-neoplastic findings: 1-Reactive cellular channges 2-Inflammation	H 16	Cryo	No
62	H 31-33	29	Bachelor	A)Satisfactory for evaluation: 1-Endocervical/Metaplastic cells are Present B)Interpretation/Result : Negative for intraepithelial lesion or Malignancy Organism: Fungal organisms morphologically consist with candida Spp	Neg	Pasture	Single
63	H 39	46	Diplom	A)Satisfactory for evaluation: 1-Endocervical/Metaplastic cells are Present B)Other non-neoplastic findings: 1-Reactive cellular channges 2-Inflammation C) Squamous cell: 1- Atypical Squmous cells of Undetermind significance ( ASC-Us)	Neg	No	No
64	H 45	23	Bachelor	A)Satisfactory for evaluation: 1-Endocervical/Metaplastic cells are Present B)Other non-neoplastic findings: 1-Reactive cellular channges 2-Inflammation	H 39	No	Single
65	H 58-68	33	Bachelor	A)Satisfactory for evaluation: 1-Endocervical/Metaplastic cells are Present B)Other non-neoplastic findings: 1-Reactive cellular channges 2-Inflammation	H 58-68 L 44/55	Druge	No
66	H 31 L 6	38	Ph.D	A)Satisfactory for evaluation: 1-Endocervical/Metaplastic cells are Present B)Other non-neoplastic findings: 1-Reactive cellular channges 2-Inflammation	H 16 L 6	No	No
67	H 16	33	Bachelor	A)Satisfactory for evaluation: 1- Absence of Endocervical/Metaplastic cells B)Interpretation/Result : Negative for intraepithelial lesion or Malignancy: shift in flora suggestive of bacterial vaginosis C)Other non-neoplastic findings: 1-Reactive cellular channges 2-Inflammation	L 42	Cryo	Yes
68	H 53 L 6	33	Master	A)Satisfactory for evaluation: 1-Endocervical/Metaplastic cells are Present B)Interpretation/Result : Negative for intraepithelial lesion or Malignancy Organism: Fungal organisms morphologically consist with candida Spp C)Other non-neoplastic findings: 1-Reactive cellular channges 2-Inflammation	Neg	No	No
69	H 18 L 42	32	Diplom	A)Satisfactory for evaluation: 1-Endocervical/Metaplastic cells are Present B)Interpretation/Result : Negative for intraepithelial lesion or Malignancy C)Other non-neoplastic findings: 1-Reactive cellular channges 2-Inflammation	H73 L 42	Laser	Yes
70	H 82 L 42	39	Master	A)Satisfactory for evaluation: 1-Endocervical/Metaplastic cells are Present B)Interpretation/Result : Negative for intraepithelial lesion or Malignancy	L 42	No	Single
71	H 56	33	Diplom	A)Satisfactory for evaluation: 1-Endocervical/Metaplastic cells are Present B)Interpretation/Result : Negative for intraepithelial lesion or MalignancyC)Other non-neoplastic findings: 1-Reactive cellular channges 2-Inflammation	Neg	No	No
72	H 51-58 L 43	35	Bachelor	A)Satisfactory for evaluation: 1-Endocervical/Metaplastic cells are Present B)Interpretation/Result : Negative for intraepithelial lesion or Malignancy	Neg	Pasture-Druge	Divorcee
73	H 51	37	Bachelor	A)Satisfactory for evaluation: 1-Endocervical/Metaplastic cells are Present B)Interpretation/Result : Negative for intraepithelial lesion or MalignancyC)Other non-neoplastic findings: 1-Reactive cellular channges 2-Inflammation	H 51-53-56	No	Single
74	H 16	25	Diplom	A)Satisfactory for evaluation: 1-Endocervical/Metaplastic cells are Present B)Interpretation/Result : Negative for intraepithelial lesion or MalignancyC)Other non-neoplastic findings: 1-Reactive cellular channges 2-Inflammation	H 39	Druge	Single
75	H 66	39	Middle School	A)Satisfactory for evaluation: 1-Endocervical/Metaplastic cells are Present B)Interpretation/Result : Negative for intraepithelial lesion or Malignancy	H 16-52-59	No	Single
76	H 18-82 L 6-62/81	29	Ph.D	A)Satisfactory for evaluation: 1-Endocervical/Metaplastic cells are Present B)Interpretation/Result : Negative for intraepithelial lesion or MalignancyC)Other non-neoplastic findings: 1-Reactive cellular channges 2-Inflammation	H 16 L 6-54-62/81	Laser-Druge	Single
77	L 62/81	40	Diplom	A)Satisfactory for evaluation: 1-Endocervical/Metaplastic cells are Present B)Interpretation/Result : Negative for intraepithelial lesion or MalignancyC)Other non-neoplastic findings: 1-Reactive cellular channges 2-Inflammation	H 68 L 42-62/81	No	No
78	L 6	46	Diplom	A)Satisfactory for evaluation: 1-Endocervical/Metaplastic cells are Present B)Interpretation/Result : Negative for intraepithelial lesion or MalignancyC)Other non-neoplastic findings: 1-Reactive cellular channges 2-Inflammation	H 44/55	No	No
79	H 52-68 L 42-43	20	Bachelor	A)Satisfactory for evaluation: 1-Endocervical/Metaplastic cells are Present B)Interpretation/Result : Negative for intraepithelial lesion or MalignancyC)Other non-neoplastic findings: 1-Reactive cellular channges 2-Inflammation	Neg	Pasture	Single
80	L 62/81	34	Bachelor	A)Satisfactory for evaluation: 1-Endocervical/Metaplastic cells are Present B)Interpretation/Result : Negative for intraepithelial lesion or MalignancyC)Other non-neoplastic findings: 1-Reactive cellular channges 2-Inflammation	Neg	No	No
81	L 6	37	ph.D	A)Satisfactory for evaluation: 1-Endocervical/Metaplastic cells are Present B)Interpretation/Result : Negative for intraepithelial lesion or Malignancy Organism: Fungal organisms morphologically consist with candida Spp C)Other non-neoplastic findings: 1-Reactive cellular channges 2-Inflammation	Neg	No	Single
82	L 42	37	Bachelor	A)Satisfactory for evaluation: 1-Endocervical/Metaplastic cells are Present B)Interpretation/Result : Negative for intraepithelial lesion or Malignancy Organism: Fungal organisms morphologically consist with candida Spp C)Other non-neoplastic findings: 1-Reactive cellular channges 2-Inflammation	H 66	No	Single
83	H 39-52 L 54	24	Bachelor	A)Satisfactory for evaluation: 1-Endocervical/Metaplastic cells are Present B)Interpretation/Result : Negative for intraepithelial lesion or Malignancy C)Other non-neoplastic findings: 1-Reactive cellular channges 2-Inflammation	H 52	Druge	Single
84	L 84	44	High School	A)Satisfactory for evaluation: 1-Endocervical/Metaplastic cells are Present B)Interpretation/Result : Negative for intraepithelial lesion or Malignancy C)Other non-neoplastic findings: 1-Reactive cellular channges 2-Inflammation	Neg	No	Divorcee
85	L 6-62/81	30	Diplom	A)Satisfactory for evaluation: 1-Endocervical/Metaplastic cells are Present B)Interpretation/Result : Negative for intraepithelial lesion or Malignancy	L 62/81	No	No
86	L 42	34	Bachelor	A)Satisfactory for evaluation: 1-Endocervical/Metaplastic cells are Present B)Interpretation/Result : Negative for intraepithelial lesion or Malignancy Organism: Fungal organisms morphologically consist with candida Spp C)Other non-neoplastic findings: 1-Reactive cellular channges 2-Inflammation	L 6-54	No	Single
87	L 6	33	Master	A)Satisfactory for evaluation: 1-Endocervical/Metaplastic cells are Present B)Interpretation/Result : Negative for intraepithelial lesion or Malignancy	Neg	No	Single
88	H31	42	Undergraduated	A)Satisfactory for evaluation: 1-Endocervical/Metaplastic cells are Present B)Interpretation/Result : Negative for intraepithelial lesion or Malignancy C)Other non-neoplastic findings: 1-Reactive cellular channges 2-Inflammation	Neg	No	No
89	L 42	56	Diplom	A)Satisfactory for evaluation: 1-Endocervical/Metaplastic cells are Present B)Interpretation/Result : Negative for intraepithelial lesion or Malignancy C)Other non-neoplastic findings: 1-Reactive cellular channges 2-Inflammation 3-Atrophy	Neg	Druge	Yes
90	H 16-68 L 6-62/81	49	Bachelor	A)Satisfactory for evaluation: 1-Endocervical/Metaplastic cells are Present B)Interpretation/Result : Negative for intraepithelial lesion or Malignancy	Neg	Pasture-Druge	Yes
91	H 16-51-52 L6-11-42-54	34	Bachelor	A)Satisfactory for evaluation: 1-Endocervical/Metaplastic cells are Present B)Interpretation/Result : Negative for intraepithelial lesion or Malignancy Organism: Fungal organisms morphologically consist with candida Spp C)Other non-neoplastic findings: 1-Reactive cellular channges 2-Inflammation	H16-51-52 L6-42-54-62/81	Laser-Druge	Single
92	H31 L 6	37	Bachelor	A)Satisfactory for evaluation: 1-Endocervical/Metaplastic cells are Present B)Interpretation/Result : Negative for intraepithelial lesion or Malignancy C)Other non-neoplastic findings: 1-Reactive cellular channges 2-Inflammation	Positive Not determind	No	Single
93	L 62/81	32	Master	A)Satisfactory for evaluation: 1-Endocervical/Metaplastic cells are Present B)Interpretation/Result : Negative for intraepithelial lesion or Malignancy Organism: Fungal organisms morphologically consist with candida Spp C)Other non-neoplastic findings: 1-Reactive cellular channges 2-Inflammation	Neg	No	Single
94	H 39 L 62/81	31	Master	A)Satisfactory for evaluation: 1-Endocervical/Metaplastic cells are Present B)Interpretation/Result : Negative for intraepithelial lesion or Malignancy C)Other non-neoplastic findings: Mild Inflammation	L 62/81	Druge	Single
95	H 18 L 6	37	Bachelor	A)Satisfactory for evaluation: 1-Endocervical/Metaplastic cells are Present B)Interpretation/Result : Negative for intraepithelial lesion or Malignancy: shift in flora suggestive of bacterial vaginosis C)Other non-neoplastic findings: 1-Reactive cellular channges 2-Inflammation	L 61	Pasture	Yes
96	H16-39-45 L 6-42-67	28	Diplom	A)Satisfactory for evaluation: 1-Endocervical/Metaplastic cells are Present B)Interpretation/Result : Negative for intraepithelial lesion or Malignancy C)Other non-neoplastic findings: 1-Reactive cellular channges 2-Inflammation	H18-39-45 L 44/55-54-62/81	Laser-Druge	No
97	L 40-43	38	Master	A)Satisfactory for evaluation: 1-Endocervical/Metaplastic cells are Present B)Interpretation/Result : Negative for intraepithelial lesion or Malignancy	H 31-45-58	No	No
98	H 51	33	Bachelor	A)Satisfactory for evaluation:Endocervical/Metaplastic cells are Present B)Squamous cells: Atypical Squmous cells: of Undeterminded significance(ASC-Us)	L 42	No	Single
99	H 18-39-66 L 44/55-54	30	Diplom	A)Satisfactory for evaluation: 1-Endocervical/Metaplastic cells are Present B)Interpretation/Result : Negative for intraepithelial lesion or Malignancy C)Other non-neoplastic findings: 1-Reactive cellular channges 2-Inflammation	Neg	Laser-Druge	Yes
100	H 16-59 L 62/81	24	Bachelor	A)Satisfactory for evaluation: 1-Endocervical/Metaplastic cells are Present B)Interpretation/Result : Negative for intraepithelial lesion or Malignancy Organism: Fungal organisms morphologically consist with candida Spp C)Other non-neoplastic findings: 1-Reactive cellular channges 2-Inflammation	H 59 L 6-62/81	Pasture	Single
101	H 39-66	34	Diplom	A)Satisfactory for evaluation: 1-Endocervical/Metaplastic cells are Present B)Interpretation/Result : Negative for intraepithelial lesion or Malignancy C)Other non-neoplastic findings: 1-Reactive cellular channges 2-Inflammation	H 39	No	No
